# Dissection of genotype-phenotype relationships in *Candida parapsilosis* uncovers drivers of clinically-relevant traits

**DOI:** 10.64898/2026.05.18.725882

**Authors:** Miquel Àngel Schikora-Tamarit, Elena López-Peralta, Alejandra Roldán, Cristina de Armentia, Alba Torres-Cano, Laura Alcázar-Fuoli, CAPAR Study Group, Óscar Zaragoza, Toni Gabaldón

## Abstract

Hospital outbreaks caused by the fungal pathogen *Candida parapsilosis* are of growing concern due to their increased drug resistance and high mortality rates. However, the genetic bases of clinically-relevant traits in this species remain poorly explored. Here, we mapped genotype–phenotype relationships across 189 isolates from a multi-hospital *Candida parapsilosis* outbreak, for which we measured 61 diverse clinical phenotypes and generated complete genome sequences. As variation in previously-known genes explained little of the observed phenotypic diversity, we leveraged convergence genome-wide association studies and interpretable machine-learning models that predict phenotypes from genetic variants. These approaches identified candidate drivers of virulence and antifungal resistance, confirming expected mechanisms while uncovering novel ones. Predictive models were accurate for key traits, including azole resistance and clinical features of infected patients. Our results shed light on the genetic bases of clinically-relevant traits in a major fungal pathogen, and pave the way towards sequence-based diagnostics for improved patient outcomes.
