## Supplementary tables for "Dissection of genotype-phenotype relationships in *Candida parapsilosis* uncovers drivers of clinically-relevant traits": Supplementary Table 2.xlsx

### Sheet: Sheet1
	phenotype	min_support	ASR_method	type pvalues general	correction_scope	sample_set	min_epsilon	min_nodes_GenoAndPheno	aligner	fraction_transitions_explained	n_sig_variants_no_multi_clade	max_n_sig_variants_no_multi_clade	n_sig_genes	max_n_sig_genes
0	CAS_resistance	70	MPPA,DOWNPASS	only_p_GP_bonf	relaxed	balanced_samples	0.3	2	hisat2_no_spliced	0	0	15	0	39
1	CAS_resistance	70	MPPA,DOWNPASS	only_p_GP_fdr	conservative	balanced_samples	0.3	2	hisat2_no_spliced	0	0	15	0	39
2	CAS_resistance	70	MPPA,DOWNPASS	only_p_GP_fdr	relaxed	balanced_samples	0.3	2	hisat2_no_spliced	0	0	15	0	39
3	FLC_resistance	70	MPPA,DOWNPASS	only_p_GP_bonf	relaxed	balanced_samples	0.3	2	hisat2_no_spliced	0.888889	8	15	9	39
4	FLC_resistance	70	MPPA,DOWNPASS	only_p_GP_fdr	conservative	balanced_samples	0.3	2	hisat2_no_spliced	1	8	15	13	39
5	FLC_resistance	70	MPPA,DOWNPASS	only_p_GP_fdr	relaxed	balanced_samples	0.3	2	hisat2_no_spliced	1	8	15	13	39
6	POS_resistance	70	MPPA,DOWNPASS	only_p_GP_bonf	relaxed	balanced_samples	0.3	2	hisat2_no_spliced	0.75	2	15	18	39
7	POS_resistance	70	MPPA,DOWNPASS	only_p_GP_fdr	conservative	balanced_samples	0.3	2	hisat2_no_spliced	0.75	2	15	18	39
8	POS_resistance	70	MPPA,DOWNPASS	only_p_GP_fdr	relaxed	balanced_samples	0.3	2	hisat2_no_spliced	0.75	2	15	18	39
9	VRC_resistance	70	MPPA,DOWNPASS	only_p_GP_bonf	relaxed	balanced_samples	0.3	2	hisat2_no_spliced	0.875	8	15	26	39
10	VRC_resistance	70	MPPA,DOWNPASS	only_p_GP_fdr	conservative	balanced_samples	0.3	2	hisat2_no_spliced	0.875	8	15	27	39
11	VRC_resistance	70	MPPA,DOWNPASS	only_p_GP_fdr	relaxed	balanced_samples	0.3	2	hisat2_no_spliced	0.875	8	15	27	39
