## Supplementary tables for "Dissection of genotype-phenotype relationships in *Candida parapsilosis* uncovers drivers of clinically-relevant traits": Supplementary Table 3.xlsx

### Sheet: Sheet1
	max_n_sig_variants_no_multi_clade	min_fraction_transitions_explained	min_support	type pvalues general	aligner	ASR_method	sample_set	min_epsilon	min_nodes_GenoAndPheno	correction_all_groups
0	95	0	10	only_p_X2<0.0001	hisat2_no_spliced	MPPA	all_samples	0.2	2	FALSE
1	95	0	10	only_p_X2<0.001	hisat2_no_spliced	MPPA	all_samples	0.2	2	FALSE
2	98	0	10	only_p_X2_fdr	hisat2_no_spliced	MPPA	all_samples	0.2	2	FALSE
3	98	0	10	only_p_X2_fdr	hisat2_no_spliced	MPPA	all_samples	0.2	2	TRUE
4	99	0	10	only_p_GP<0.05	hisat2_no_spliced	MPPA	all_samples	0.2	2	FALSE
5	99	0	10	only_p_X2<0.05	hisat2_no_spliced	MPPA	all_samples	0.2	2	FALSE
6	99	0	10	p_X2_and_GP<0.05	hisat2_no_spliced	MPPA	all_samples	0.2	2	FALSE
7	103	0	10	only_p_X2<0.0001	hisat2_no_spliced	MPPA	all_samples	0.1	2	FALSE
8	103	0	10	only_p_X2<0.001	hisat2_no_spliced	MPPA	all_samples	0.1	2	FALSE
9	116	0	10	p_X2_and_GP<0.0001	bwa_mem	MPPA	all_samples	0.2	2	FALSE
10	116	0	10	p_X2_and_GP<0.001	bwa_mem	MPPA	all_samples	0.2	2	FALSE
11	118	0	10	only_p_X2_fdr	hisat2_no_spliced	MPPA	all_samples	0.1	2	FALSE
12	118	0	10	only_p_X2_fdr	hisat2_no_spliced	MPPA	all_samples	0.1	2	TRUE
13	120	0	10	only_p_GP<0.0001	bwa_mem	MPPA	all_samples	0.2	2	FALSE
14	120	0	10	only_p_GP<0.001	bwa_mem	MPPA	all_samples	0.2	2	FALSE
15	131	0	10	p_X2_and_GP<0.0001	bwa_mem	MPPA	all_samples	0.1	2	FALSE
16	131	0	10	p_X2_and_GP<0.001	bwa_mem	MPPA	all_samples	0.1	2	FALSE
17	136	0	10	p_X2_and_GP<0.05	hisat2_no_spliced	MPPA	all_samples	0.1	2	FALSE
18	139	0	10	only_p_GP<0.0001	bwa_mem	MPPA	all_samples	0.1	2	FALSE
19	139	0	10	only_p_GP<0.001	bwa_mem	MPPA	all_samples	0.1	2	FALSE
20	144	0	10	only_p_X2<0.05	hisat2_no_spliced	MPPA	all_samples	0.1	2	FALSE
21	148	0	10	only_p_GP<0.05	hisat2_no_spliced	MPPA	all_samples	0.1	2	FALSE
22	149	0	10	only_p_X2<0.0001	bwa_mem	MPPA	all_samples	0.2	2	FALSE
23	149	0	10	only_p_X2<0.001	bwa_mem	MPPA	all_samples	0.2	2	FALSE
24	154	0	10	p_X2_and_GP_fdr	bwa_mem	MPPA	all_samples	0.2	2	FALSE
25	157	0	10	only_p_GP_fdr	bwa_mem	MPPA	all_samples	0.2	2	FALSE
26	158	0	10	only_p_X2_fdr	bwa_mem	MPPA	all_samples	0.2	2	FALSE
27	161	0	10	only_p_X2_fdr	bwa_mem	MPPA	all_samples	0.2	2	TRUE
28	165	0	10	only_p_X2<0.05	bwa_mem	MPPA	all_samples	0.2	2	FALSE
29	165	0	10	p_X2_and_GP<0.05	bwa_mem	MPPA	all_samples	0.2	2	FALSE
30	169	0	10	only_p_GP<0.05	bwa_mem	MPPA	all_samples	0.2	2	FALSE
31	173	0	10	no_pval	hisat2_no_spliced	MPPA	all_samples	0.2	2	FALSE
32	176	0	10	only_p_X2<0.0001	bwa_mem	MPPA	all_samples	0.1	2	FALSE
33	176	0	10	only_p_X2<0.001	bwa_mem	MPPA	all_samples	0.1	2	FALSE
34	184	0	10	p_X2_and_GP_fdr	bwa_mem	MPPA	all_samples	0.1	2	FALSE
35	187	0	10	no_pval	bwa_mem	MPPA	all_samples	0.2	2	FALSE
36	191	0	10	only_p_X2_fdr	bwa_mem	MPPA	all_samples	0.1	2	FALSE
37	192	0	10	only_p_GP_fdr	bwa_mem	MPPA	all_samples	0.1	2	FALSE
38	198	0	10	only_p_X2_fdr	bwa_mem	MPPA	all_samples	0.1	2	TRUE
39	205	0	10	p_X2_and_GP<0.05	bwa_mem	MPPA	all_samples	0.1	2	FALSE
40	206	0	10	only_p_X2<0.05	bwa_mem	MPPA	all_samples	0.1	2	FALSE
41	207	0	10	only_p_GP<0.05	bwa_mem	MPPA	all_samples	0.1	2	FALSE
42	240	0	10	no_pval	hisat2_no_spliced	MPPA	all_samples	0.1	2	FALSE
43	285	0	10	no_pval	bwa_mem	MPPA	all_samples	0.1	2	FALSE
